# Integrated transcriptome and proteome analysis in human brain organoids reveals posttranscriptional regulation of ribosomal genes

**DOI:** 10.1101/2022.10.07.511280

**Authors:** Jaydeep Sidhaye, Philipp Trepte, Natalie Sepke, Maria Novatchkova, Michael Schutzbier, Gerhard Dürnberger, Karl Mechtler, Jürgen A. Knoblich

## Abstract

During development of the human cerebral cortex, multipotent neural progenitors generate excitatory neurons and glial cells. Investigations of the transcriptome and epigenome have revealed important gene regulatory networks underlying this crucial developmental event. However, the post-transcriptional control of gene expression and protein abundance during human corticogenesis remains poorly understood. We addressed this issue by using human telencephalic brain organoids grown using a dual reporter cell line to isolate neural progenitors and neurons and performed cell class and developmental stage-specific transcriptome and proteome analysis. Integrating the two datasets revealed modules of gene expression during human corticogenesis. Investigation of one such module uncovered mTOR-mediated regulation of translation of the 5’TOP element-enriched translation machinery in early progenitor cells. We show that in early progenitors partial inhibition of the translation of ribosomal genes prevents precocious translation of differentiation markers. Overall, our multiomics approach reveals novel posttranscriptional regulatory mechanisms crucial for the fidelity of cortical development.
