## Supplementary material for "Integrated transcriptome and proteome analysis in human brain organoids reveals posttranscriptional regulation of ribosomal genes": Source data and supplemental files: Figure 3-source data 1.xlsx

### Sheet: Summary
Table	Information
Sig.Motifs.3UTR	RBP motifs significantly under/overrepresented in the 3'UTRs of the module genes
Sig.Motifs.5UTR	RBP motifs significantly under/overrepresented in the 5'UTR of the module genes

### Sheet: Sig.Motifs.3UTR
name	motif_id	motif_rbps	geo_mean_enrichment	p_value_estimate	enriched_kmers_combined_p_value	depleted_kmers_combined_p_value	adj_p_value_estimate	adj_enriched_kmers_combined_p_value	adj_depleted_kmers_combined_p_value	module
A1CF_M001_0.6	M001_0.6	A1CF	0.89336	0.000199996	NA	0.000907499	0.000940522	NA	0.00509596	9
A2BP1_37_16537540	37_16537540	A2BP1	1.18539	5.99988e-05	0.00592508	NA	0.00037285	0.0472159	NA	9
A2BP1_37_16537540	37_16537540	A2BP1	0.845755	3.99992e-05	NA	0.0526161	0.00231995	NA	0.846536	1
A2BP1, RBFOX2, RBFOX3_M159_0.6	M159_0.6	A2BP1, RBFOX2, RBFOX3	1.13492	1.99996e-05	0.007166	NA	0.000173997	0.0472159	NA	9
A2BP1, RBFOX2, RBFOX3_M159_0.6	M159_0.6	A2BP1, RBFOX2, RBFOX3	0.915198	0.00123998	NA	0.594132	0.00863538	NA	1	1
BRUNOL4, CELF3_M004_0.6	M004_0.6	BRUNOL4, CELF3	1.08065	0.00715986	1.54263e-08	0.889414	0.0191664	3.29094e-07	1	9
BRUNOL4, CELF3_M004_0.6	M004_0.6	BRUNOL4, CELF3	0.923409	0.00259995	NA	0.0687292	0.0137088	NA	0.846536	1
BRUNOL6, CELF3_M178_0.6	M178_0.6	BRUNOL6, CELF3	1.09233	5.99988e-05	5.13125e-05	0.915984	0.00037285	0.000547333	1	9
BRUNOL6, CELF3_M178_0.6	M178_0.6	BRUNOL6, CELF3	0.919923	0.000119998	NA	0.246039	0.00231995	NA	1	1
CELF3_M079_0.6	M079_0.6	CELF3	1.08242	0.0214996	0.244973	NA	0.0461843	0.825172	NA	9
CELF3_M079_0.6	M079_0.6	CELF3	0.904895	0.00177996	NA	0.31742	0.0106798	NA	1	1
CELF3_M229_0.6	M229_0.6	CELF3	1.1044	0.00553989	9.05529e-10	0.880154	0.0161237	2.89769e-08	1	9
CELF3_M229_0.6	M229_0.6	CELF3	0.910468	0.00469991	NA	0.00949853	0.0215206	NA	0.454496	1
CELF3, BRUNOL5_M157_0.6	M157_0.6	CELF3, BRUNOL5	1.08065	0.00715986	1.54263e-08	0.889414	0.0191664	3.29094e-07	1	9
CELF3, BRUNOL5_M157_0.6	M157_0.6	CELF3, BRUNOL5	0.923409	0.00259995	NA	0.0687292	0.0137088	NA	0.846536	1
CPEB3_M120_0.6	M120_0.6	CPEB3	0.935621	0.000139997	NA	0.000256689	0.000716456	NA	0.00149906	9
CPEB3, CPEB2_M012_0.6	M012_0.6	CPEB3, CPEB2	0.884198	1.99996e-05	NA	0	0.000173997	NA	0	9
CPEB3, CPEB2_M012_0.6	M012_0.6	CPEB3, CPEB2	1.0676	0.000419992	1.94967e-05	1	0.00429874	0.000726253	1	1
CPEB3, CPEB4_M149_0.6	M149_0.6	CPEB3, CPEB4	0.880021	1.99996e-05	NA	2.705e-10	0.000173997	NA	3.03793e-09	9
CPEB3, CPEB4_M149_0.6	M149_0.6	CPEB3, CPEB4	1.09553	7.99984e-05	0.00013658	NA	0.00231995	0.00407009	NA	1
DAZAP1_M013_0.6	M013_0.6	DAZAP1	0.917292	0.0211196	NA	0.534448	0.0459351	NA	1	9
EIF2S1_M231_0.6	M231_0.6	EIF2S1	1.13492	1.99996e-05	0.007166	NA	0.000173997	0.0472159	NA	9
EIF2S1_M231_0.6	M231_0.6	EIF2S1	0.915198	0.00123998	NA	0.594132	0.00863538	NA	1	1
EIF4B_350_8846295	350_8846295	EIF4B	1.06297	0.0172597	0.654658	0.993107	0.0400424	1	1	9
EIF4B_351_8846295	351_8846295	EIF4B	1.045	0.0185796	0.981612	0.961665	0.0425376	1	1	9
ELAVL1, ELAVL3_M031_0.6	M031_0.6	ELAVL1, ELAVL3	0.871483	1.99996e-05	NA	0	0.000173997	NA	0	9
ELAVL1, ELAVL3_M031_0.6	M031_0.6	ELAVL1, ELAVL3	1.06482	0.00439991	0.0126842	NA	0.0206915	0.157496	NA	1
ELAVL1, ELAVL3_M031_0.6	M031_0.6	ELAVL1, ELAVL3	1.16024	0.00107998	3.22376e-06	NA	0.049589	0.000490012	NA	2
ELAVL1, ELAVL3_M108_0.6	M108_0.6	ELAVL1, ELAVL3	0.897622	3.99992e-05	NA	5.97106e-05	0.000302603	NA	0.000379032	9
ELAVL1, ELAVL3_M112_0.6	M112_0.6	ELAVL1, ELAVL3	0.948475	0.0235595	NA	0.148454	0.0493899	NA	0.504053	9
ELAVL1, ELAVL3_M127_0.6	M127_0.6	ELAVL1, ELAVL3	0.925107	5.99988e-05	NA	8.92668e-05	0.00037285	NA	0.00054304	9
ELAVL1, ELAVL3_M232_0.6	M232_0.6	ELAVL1, ELAVL3	0.84941	1.99996e-05	NA	9.18228e-11	0.000173997	NA	1.21874e-09	9
ELAVL1, ELAVL3_M232_0.6	M232_0.6	ELAVL1, ELAVL3	1.08559	0.00133997	0.00586692	NA	0.00863538	0.0874171	NA	1
ELAVL2_782_8497264	782_8497264	ELAVL2	0.929479	7.99984e-05	0.999995	0	0.000449023	1	0	9
ELAVL2_783_7972035	783_7972035	ELAVL2	0.917603	0.000679986	0.872019	5.05318e-12	0.0028858	1	8.19738e-11	9
ELAVL2_784_7972035	784_7972035	ELAVL2	0.916994	0.000139997	NA	3.70787e-10	0.000716456	NA	3.86678e-09	9
ELAVL3_M124_0.6	M124_0.6	ELAVL3	0.919261	0.00333993	NA	0.474863	0.0105663	NA	1	9
HNRNPC_M025_0.6	M025_0.6	HNRNPC	0.866434	1.99996e-05	NA	0	0.000173997	NA	0	9
HNRNPC_M025_0.6	M025_0.6	HNRNPC	1.08785	9.9998e-05	1.33152e-05	NA	0.00231995	0.000661324	NA	1
HNRNPCL1_M158_0.6	M158_0.6	HNRNPCL1	0.866434	1.99996e-05	NA	0	0.000173997	NA	0	9
HNRNPCL1_M158_0.6	M158_0.6	HNRNPCL1	1.08785	9.9998e-05	1.33152e-05	NA	0.00231995	0.000661324	NA	1
HNRNPH2, HNRNPH1, HNRNPF_M151_0.6	M151_0.6	HNRNPH2, HNRNPH1, HNRNPF	1.11619	0.0135997	0.00737748	NA	0.0333289	0.0472159	NA	9
HNRNPH2, HNRNPH1, HNRNPF_M151_0.6	M151_0.6	HNRNPH2, HNRNPH1, HNRNPF	0.880302	0.00189996	NA	0.0222407	0.0110198	NA	0.649429	1
hnRNPK_M026_0.6	M026_0.6	hnRNPK	0.939816	0.0124398	0.982282	0.96804	0.0417592	1	1	1
HNRNPL, ENSG00000215042_M027_0.6	M027_0.6	HNRNPL, ENSG00000215042	1.12064	0.0233595	6.51658e-08	0.932753	0.0493899	1.1916e-06	1	9
HNRNPL, ENSG00000215042_M027_0.6	M027_0.6	HNRNPL, ENSG00000215042	0.724946	3.99992e-05	NA	2.62931e-09	0.00695986	NA	3.91768e-07	5
hnRNPLL_M169_0.6	M169_0.6	hnRNPLL	1.28692	7.99984e-05	3.99552e-11	NA	0.000449023	1.93665e-09	NA	9
HNRNPR, SYNCRIP_M236_0.6	M236_0.6	HNRNPR, SYNCRIP	0.915424	5.99988e-05	NA	2.49369e-10	0.00037285	NA	3.03398e-09	9
HNRNPR, SYNCRIP_M236_0.6	M236_0.6	HNRNPR, SYNCRIP	1.07446	0.000119998	0.00179322	NA	0.00231995	0.0296877	NA	1
HNRNPR, SYNCRIP_M242_0.6	M242_0.6	HNRNPR, SYNCRIP	0.944325	0.00257995	NA	0.139814	0.00844205	NA	0.486019	9
HNRNPR, SYNCRIP_M242_0.6	M242_0.6	HNRNPR, SYNCRIP	1.04675	0.00923982	0.52102	0.761352	0.0357273	1	1	1
HNRNPR, SYNCRIP_M243_0.6	M243_0.6	HNRNPR, SYNCRIP	1.08685	0.00133997	0.0104673	NA	0.00863538	0.141784	NA	1
IGF2BP1_359_12507992	359_12507992	IGF2BP1	1.12739	3.99992e-05	0.0794199	0.795089	0.000302603	0.39099	1	9
IGF2BP1_359_12507992	359_12507992	IGF2BP1	0.900947	0.000199996	1	0.989354	0.00248566	1	1	1
IGF2BP2_M032_0.6	M032_0.6	IGF2BP2	0.94477	0.00221996	0.955832	0.683898	0.00809616	1	1	9
KHDRBS1_M160_0.6	M160_0.6	KHDRBS1	0.869306	1.99996e-05	NA	5.17141e-10	0.000173997	NA	4.44133e-09	9
KHDRBS1_M160_0.6	M160_0.6	KHDRBS1	1.08118	0.000559989	0.0171482	NA	0.00541323	0.190565	NA	1
KHDRBS2_M176_0.6	M176_0.6	KHDRBS2	0.882217	1.99996e-05	NA	1.24483e-06	0.000173997	NA	8.6545e-06	9
KHDRBS2_M176_0.6	M176_0.6	KHDRBS2	1.07395	0.00285994	0.148694	NA	0.014218	1	NA	1
KHDRBS3_1174_19561594	1174_19561594	KHDRBS3	0.895679	1.99996e-05	NA	3.10431e-11	0.000173997	NA	4.53229e-10	9
KHDRBS3_1174_19561594	1174_19561594	KHDRBS3	1.0699	0.000259995	0.2172	1	0.00301594	1	1	1
KHDRBS3_147_19457263	147_19457263	KHDRBS3	0.951684	0.000439991	0.991845	0	0.00196304	1	0	9
KHDRBS3_M033_0.6	M033_0.6	KHDRBS3	0.92063	0.000199996	0.952178	0.0830792	0.000940522	1	0.346559	9
KHDRBS3_M033_0.6	M033_0.6	KHDRBS3	1.0537	0.0124798	0.999983	0.996265	0.0417592	1	1	1
MBNL3, MBNL2, MBNL1_M037_0.6	M037_0.6	MBNL3, MBNL2, MBNL1	0.925227	0.0097998	NA	0.767694	0.0362801	NA	1	1
MEX3C, MEX3D, MEX3B_M122_0.6	M122_0.6	MEX3C, MEX3D, MEX3B	0.920432	0.00359993	NA	0.330814	0.0111855	NA	0.911298	9
MSI1, MSI2_M040_0.6	M040_0.6	MSI1, MSI2	0.938943	0.00801984	0.975439	0.312273	0.0208276	1	0.911298	9
MSI1, MSI2_M167_0.6	M167_0.6	MSI1, MSI2	0.938943	0.00801984	0.975439	0.312273	0.0208276	1	0.911298	9
NCL_1004_8676391	1004_8676391	NCL	0.911735	0.000599988	0.995328	1	0.00549463	1	1	1
NOVA2_682_10811881	682_10811881	NOVA2	1.04472	5.99988e-05	0.999989	1	0.00037285	1	1	9
NOVA2_682_10811881	682_10811881	NOVA2	0.961608	0.000179996	1	1	0.00240918	1	1	1
PABPC1, PABPC1L, ENSG00000250177_M146_0.6	M146_0.6	PABPC1, PABPC1L, ENSG00000250177	0.925337	0.00261995	NA	0.00336049	0.00844205	NA	0.0158268	9
PABPC4, PABPC1L, ENSG00000250177_M042_0.6	M042_0.6	PABPC4, PABPC1L, ENSG00000250177	0.92285	0.0169397	NA	0.0270796	0.0398311	NA	0.119807	9
PABPC5_M162_0.6	M162_0.6	PABPC5	0.913954	0.000119998	NA	0.00215978	0.000652487	NA	0.0112617	9
PABPC5_M162_0.6	M162_0.6	PABPC5	1.05445	0.0108598	0.517196	NA	0.0386343	1	NA	1
PCBP4, PCBP3_M207_0.6	M207_0.6	PCBP4, PCBP3	0.945034	0.0137197	NA	0.763301	0.044208	NA	1	1
PCBP4, PCBP3, PCBP2_M043_0.6	M043_0.6	PCBP4, PCBP3, PCBP2	1.21291	1.99996e-05	0	NA	0.000173997	0	NA	9
PCBP4, PCBP3, PCBP2_M043_0.6	M043_0.6	PCBP4, PCBP3, PCBP2	0.8167	1.99996e-05	NA	1.88305e-12	0.00231995	NA	2.74925e-10	1
PTBP1_1171_19561594	1171_19561594	PTBP1	0.979469	0.00109998	1	1	0.00863538	1	1	1
PTBP1, PTBP2, ROD1_M227_0.6	M227_0.6	PTBP1, PTBP2, ROD1	0.916575	1.99996e-05	0.464337	2.58376e-09	0.000173997	1	1.98542e-08	9
PTBP1, PTBP2, ROD1_M227_0.6	M227_0.6	PTBP1, PTBP2, ROD1	1.11453	0.000379992	0.0388495	NA	0.0330593	0.369071	NA	2
PTBP1, PTBP2, ROD1_M228_0.6	M228_0.6	PTBP1, PTBP2, ROD1	0.896799	1.99996e-05	NA	1.45189e-09	0.000173997	NA	1.17764e-08	9
PTBP1, PTBP2, ROD1_M228_0.6	M228_0.6	PTBP1, PTBP2, ROD1	1.13054	0.000299994	0.00221477	NA	0.0330593	0.0480921	NA	2
QKI_1215_16041388	1215_16041388	QKI	0.948571	1.99996e-05	1	0.419165	0.000173997	1	1	9
QKI_1215_16041388	1215_16041388	QKI	1.03715	0.00097998	1	1	0.00852583	1	1	1
QKI_149_16041388	149_16041388	QKI	0.901408	0.0188396	NA	0.328839	0.0425727	NA	0.911298	9
QKI_149_16041388	149_16041388	QKI	1.19119	3.99992e-05	0.0179054	NA	0.00231995	0.190565	NA	1
QKI_M046_0.6	M046_0.6	QKI	1.10688	0.00895982	0.172254	1	0.035432	1	1	1
RALY_M150_0.6	M150_0.6	RALY	0.881308	1.99996e-05	NA	4.63099e-10	0.000173997	NA	4.22577e-09	9
RALY_M150_0.6	M150_0.6	RALY	1.08707	0.000179996	0.000836095	NA	0.00240918	0.0177969	NA	1
RBFOX2, RBFOX3_M017_0.6	M017_0.6	RBFOX2, RBFOX3	1.13492	1.99996e-05	0.007166	NA	0.000173997	0.0472159	NA	9
RBFOX2, RBFOX3_M017_0.6	M017_0.6	RBFOX2, RBFOX3	0.915198	0.00123998	NA	0.594132	0.00863538	NA	1	1
RBFOX2, RBFOX3_M118_0.6	M118_0.6	RBFOX2, RBFOX3	1.07905	0.000459991	0.0129766	0.907706	0.00200096	0.0790953	1	9
RBFOX2, RBFOX3_M118_0.6	M118_0.6	RBFOX2, RBFOX3	0.9161	7.99984e-05	NA	0.599078	0.00231995	NA	1	1
RBM38_M049_0.6	M049_0.6	RBM38	1.06648	0.0113398	4.32682e-05	0.927852	0.0285959	0.000503484	1	9
RBM38_M049_0.6	M049_0.6	RBM38	0.931545	0.00251995	0.931238	0.068791	0.0137088	1	0.846536	1
RBM38_M170_0.6	M170_0.6	RBM38	1.10577	0.00233995	0.000309224	NA	0.00814304	0.00282719	NA	9
RBM38_M238_0.6	M238_0.6	RBM38	1.12634	0.00211996	8.03539e-08	NA	0.00801897	1.28566e-06	NA	9
RBM38_M238_0.6	M238_0.6	RBM38	0.914402	0.0118198	1	0.000688782	0.0411328	1	0.0502811	1
RBM38_M240_0.6	M240_0.6	RBM38	1.10923	0.00127997	2.69354e-06	NA	0.00506172	3.69477e-05	NA	9
RBM38_M240_0.6	M240_0.6	RBM38	0.93127	0.0155397	1	0.0695783	0.048284	1	0.846536	1
RBM41_M051_0.6	M051_0.6	RBM41	0.902308	3.99992e-05	NA	0.00294492	0.000302603	NA	0.0148261	9
RBM41_M051_0.6	M051_0.6	RBM41	1.06072	0.0139997	0.429391	0.955593	0.04429	1	1	1
RBM46, RBM47_M052_0.6	M052_0.6	RBM46, RBM47	0.935799	0.00139997	NA	0.526576	0.00541323	NA	1	9
RBM47_M234_0.6	M234_0.6	RBM47	0.945792	0.0125797	NA	0.686123	0.0312697	NA	1	9
RBM47_M235_0.6	M235_0.6	RBM47	0.933586	0.00225995	NA	0.512066	0.00809616	NA	1	9
SAMD4A, SAMD4B_M061_0.6	M061_0.6	SAMD4A, SAMD4B	1.15706	0.00227995	0.0229143	NA	0.00809616	0.127523	NA	9
SAMD4A, SAMD4B_M061_0.6	M061_0.6	SAMD4A, SAMD4B	0.882288	0.0052199	1	0.912921	0.0227065	1	1	1
SART3_M062_0.6	M062_0.6	SART3	0.925337	0.00261995	NA	0.00336049	0.00844205	NA	0.0158268	9
SF3B4_M195_0.6	M195_0.6	SF3B4	0.943433	0.0210796	NA	0.328731	0.0459351	NA	0.911298	9
SF3B4_M201_0.6	M201_0.6	SF3B4	0.870491	1.99996e-05	NA	0	0.000173997	NA	0	9
SF3B4_M201_0.6	M201_0.6	SF3B4	1.08364	0.000179996	1.25306e-07	NA	0.00240918	1.86706e-05	NA	1
SFRS1_952_7543047	952_7543047	SFRS1	1.06901	0.00387992	0.897747	0.999984	0.011844	1	1	9
SFRS13A_1169_19561594	1169_19561594	SFRS13A	1.03822	0.0166797	0.999412	0.996679	0.0398311	1	1	9
SFRS13A_1169_19561594	1169_19561594	SFRS13A	0.964735	0.0135597	1	1	0.044208	1	1	1
SNRPA_661_1717938	661_1717938	SNRPA	0.93975	0.00951981	NA	0.999941	0.0360097	NA	1	1
SNRPA_948_10094314	948_10094314	SNRPA	0.938759	0.00143997	1	0.998302	0.00894839	1	1	1
SNRPA_949_10094314	949_10094314	SNRPA	1.12987	0.00691986	0.289098	NA	0.019112	0.948833	NA	9
SNRPA, SNRPB2_M069_0.6	M069_0.6	SNRPA, SNRPB2	1.20193	0.00119998	0.00313677	NA	0.00485572	0.0267671	NA	9
SNRPA, SNRPB2_M069_0.6	M069_0.6	SNRPA, SNRPB2	0.862253	0.00577988	NA	0.29339	0.0245293	NA	1	1
SRSF1_M103_0.6	M103_0.6	SRSF1	1.09475	0.00579988	0.0939945	NA	0.0165439	0.416664	NA	9
SRSF1_M104_0.6	M104_0.6	SRSF1	1.08458	0.0167597	0.100137	NA	0.0398311	0.427253	NA	9
SRSF1_M104_0.6	M104_0.6	SRSF1	0.909806	0.00277994	0.459667	0.012452	0.014218	1	0.454496	1
SRSF1_M105_0.6	M105_0.6	SRSF1	1.09559	0.00555989	0.0437327	NA	0.0161237	0.223911	NA	9
SRSF1_M105_0.6	M105_0.6	SRSF1	0.921663	0.00767985	0.459667	0.177768	0.0310766	1	1	1
SRSF1_M154_0.6	M154_0.6	SRSF1	1.09879	0.0099598	0.0944004	NA	0.0254854	0.416664	NA	9
SRSF4, SRSF6_M126_0.6	M126_0.6	SRSF4, SRSF6	1.09559	0.00555989	0.0437327	NA	0.0161237	0.223911	NA	9
SRSF4, SRSF6_M126_0.6	M126_0.6	SRSF4, SRSF6	0.921663	0.00767985	0.459667	0.177768	0.0310766	1	1	1
SRSF9_M065_0.6	M065_0.6	SRSF9	1.08972	0.000359993	0.0152305	0.997239	0.00164839	0.0886136	1	9
SRSF9_M065_0.6	M065_0.6	SRSF9	0.938586	0.0050999	0.999314	0.940784	0.0227065	1	1	1
SRSF9_M072_0.6	M072_0.6	SRSF9	1.0835	0.0196596	0.147717	NA	0.043856	0.609929	NA	9
TARDBP_M074_0.6	M074_0.6	TARDBP	0.93627	0.00241995	0.982208	0.129556	0.00825631	1	0.486019	9
TIA1_M075_0.6	M075_0.6	TIA1	0.881308	1.99996e-05	NA	4.63099e-10	0.000173997	NA	4.22577e-09	9
TIA1_M075_0.6	M075_0.6	TIA1	1.08707	0.000179996	0.000836095	NA	0.00240918	0.0177969	NA	1
TIA1_M156_0.6	M156_0.6	TIA1	0.865187	1.99996e-05	NA	0	0.000173997	NA	0	9
TIA1_M156_0.6	M156_0.6	TIA1	1.07197	0.00127997	0.00119469	NA	0.00863538	0.0222511	NA	1
TIA1_M156_0.6	M156_0.6	TIA1	1.15487	0.00113998	4.3159e-05	NA	0.049589	0.00192987	NA	2
U2AF2_M077_0.6	M077_0.6	U2AF2	0.908763	7.99984e-05	NA	6.44035e-07	0.000449023	NA	4.70145e-06	9
YBX1_1177_19561594	1177_19561594	YBX1	0.828025	0.0108798	NA	0.666014	0.0386343	NA	1	1
ZCRB1_M085_0.6	M085_0.6	ZCRB1	0.920235	0.000699986	NA	0.137174	0.00289994	NA	0.486019	9
ZCRB1_M085_0.6	M085_0.6	ZCRB1	1.06705	0.00399992	0.799081	NA	0.0193329	1	NA	1
ZFP36_221_12324455	221_12324455	ZFP36	0.938096	0.000159997	0.999994	2.12589e-06	0.000795413	1	1.41081e-05	9
ZFP36_221_12324455	221_12324455	ZFP36	1.05759	0.000339993	0.452778	1	0.00369743	1	1	1
ZFP36_951_12324455	951_12324455	ZFP36	0.939064	0.00653987	0.872019	0.00112926	0.0183538	1	0.00610635	9

### Sheet: Sig.Motifs.5UTR
motif_id	motif_rbps	geo_mean_enrichment	p_value_estimate	enriched_kmers_combined_p_value	depleted_kmers_combined_p_value	adj_p_value_estimate	adj_enriched_kmers_combined_p_value	adj_depleted_kmers_combined_p_value	module
M021_0.6	G3BP2	0.613107	0.000179996	NA	1	0.0313194	NA	1	1
M207_0.6	PCBP4, PCBP3	0.556687	0.000219996	NA	1	0.0382792	NA	1	5
M072_0.6	SRSF9	0.65311	0.000159997	NA	1	0.0278394	NA	1	3
