## Supplementary material for "Integrated transcriptome and proteome analysis in human brain organoids reveals posttranscriptional regulation of ribosomal genes": Source data and supplemental files: Figure 3-source data 3.xlsx

### Sheet: Classical 5'TOP
gene_symbol
RPL10
RPL10A
RPL11
RPL12
RPL13
RPL13A
RPL14
RPL15
RPL17
RPL18
RPL18A
RPL19
RPL21
RPL22
RPL23
RPL23A
RPL24
RPL26
RPL27
RPL27A
RPL28
RPL29
RPL3
RPL30
RPL31
RPL32
RPL34
RPL35
RPL35A
RPL36
RPL36A
RPL37
RPL37A
RPL38
RPL39
RPL3L
RPL4
RPL41
RPL5
RPL6
RPL7
RPL7A
RPL8
RPL9
RPLP0
RPLP1
RPLP2
RPSA
RPS10
RPS11
RPS12
RPS13
RPS14
RPS15
RPS15A
RPS16
RPS17
RPS18
RPS19
RPS2
RPS20
RPS21
RPS23
RPS24
RPS25
RPS26
RPS27
RPS27A
RPS28
RPS29
RPS3
RPS3A
RPS4X
RPS4Y1
RPS4Y2
RPS5
RPS6
RPS7
RPS8
RPS9
FAU
GNB2L1
EIF3A
EIF3E
EIF3F
EIF3H
EIF4B
PABPC1
EEF1A1
EEF1B2
EEF1D
EEF1G
EEF2
TPT1
HNRNPA1
NAP1L1
VIM

### Sheet: Predicted 5'TOP
gene_symbol
A2M
ACADM
AMPD1
ARSE
BTK
C2
CDK4
CYP17A1
ENG
ERCC3
ERCC5
FTL
GALC
GJA1
GJB1
GPI
HADHA
HADHB
CFH
SGCG
LIPA
LPL
MICA
MLH1
NF1
NPC1
PEX12
PEX6
PFKM
SERPINA1
PKD1
PTEN
SLC3A1
TIMP3
ALDH3A2
APOB
BLMH
TPP1
CTSK
GLB1
GM2A
HSD17B4
NCF2
OXCT1
RFX5
SUOX
ALB
ARSA
ELN
HBA2
HEXB
LDLR
MAN2B1
PCCB
RAG2
CD53
FCGR3A
FCGR3B
IL1B
IGFBP5
NCAM1
CD4
SERPINA5
VTN
RPL9
ALDH9A1
AMY2A
ANXA1
ATP1A1
ATP1A2
CACNB3
CHRNA7
CYP51A1
GAD1
GGCX
GRM3
GUCY1A1
HMGCR
IMPDH2
LTA4H
NPY1R
PDHB
RPL3
RPL4
RPL5
RPL6
RPL7
RPL7A
RPL11
RPL12
RPL13
RPL23
RPL18
RPL18A
RPL19
RPL21
RPL22
RPL23A
RPL17
RPL24
RPL26
RPL27
RPL30
RPL27A
RPL28
RPL29
RPL31
RPL32
RPL35A
RPL37
RPL37A
RPL38
RPL39
RPL36AL
CD44
ATP2B4
ATP2C1
UGP2
PAMR1
GPM6B
RPLP0
WLS
FMO3
DNAJB12
MCTP1
RPLP1
LDLRAD4
SMAD1
GLE1
TRGC1
TRIM6
TRIM6-TRIM34
EVI2A
RPLP2
RPS3
HNRNPL
MTIF2
NFKBIZ
ERBB3
RPS3A
PDPN
RPS4X
RPS4Y1
RPS5
RPS6
RPS7
RPS8
RPS9
RPS10
RPS11
RPS12
RPS13
RPS15
RPS15A
RPS16
RPS19
RPS20
RPS21
RPS23
RPS25
RPS26
RPS27
RPS28
RPS29
RRM1
SLC2A4
SRD5A1
TBXAS1
TF
TKT
TNFRSF1A
TOP2B
TUBB2A
ACTB
ADSS
ANPEP
ATP6AP1
BFSP1
BTF3
C1QBP
CASQ1
CAV3
SERPINH1
CD68
CDC20
CDH13
RCBTB2
RCC1
CIRBP
AP2B1
LDB2
CLNS1A
CRMP1
CTNND1
DGKA
DARS
DDX3X
DYNC1I2
DOCK1
DPYSL2
DPYSL3
DRG2
ECE1
EEF1A1
EEF1G
EIF2S3
EIF4B
EIF4G2
EMP1
FBL
EXTL2
SLC37A4
GDI2
B4GALT1
GMDS
HDAC2
PRMT2
IGBP1
EIF3E
ABCA2
ALCAM
AOAH
ARF1
ARF6
RHOA
RHOG
ATP5PO
BLK
BTG1
CAMLG
CANX
CAPN2
CAV1
CD1B
CD1D
CD19
CD22
CD37
CD38
CD48
CHGB
CHN1
CLCN3
CLPS
COX4I1
COX7C
ATF2
CSNK1A1
CTNNA1
CTNNB1
DCTD
DDB1
DES
DHPS
DLAT
DR1
EDNRA
EEF1A2
EEF2
EIF4A2
ADGRE1
ENO2
ESD
FAU
FLI1
FMOD
FTH1
GAPDH
GARS
GNS
GOT2
GPX4
GRB2
GRN
GTF2F1
GYS1
HLA-C
HLA-DPB1
HMGCS1
HPCA
HSD17B2
HSPD1
ICAM3
INPP1
IRF2
ITIH2
KPNB1
KPNA3
IPO5
KRT4
KRT19
LAMA4
LAMB1
RPSA
LCP1
LGALS1
LOX
SH2D1A
MAN2A1
MBP
MC1R
ME1
MEF2C
MGAT1
MAP3K11
MPP1
MYC
MYD88
NCBP1
NDN
NDUFB5
NDUFS4
NFKB2
NME2
NPM1
NT5E
PEBP1
PABPC1
PAPPA
PBX1
PCSK2
PGD
PGM1
SLC25A3
PIM1
PKM
PLD2
PLP2
PNN
PPAT
PPP1CC
PPP1R8
PPP6C
PRKCSH
MAPK6
PRPS2
PRPSAP1
PSMB5
PSMD13
PTPRN
RAB3A
RBMS2
RCN1
RDX
RFC1
RNF4
RPL15
RPN1
RPS2
RPS27A
SORT1
SATB1
ATXN2
SECTM1
SGTA
SH3BGRL
SLC1A4
SMARCC1
SNAPC2
SNX1
SPARC
SRP54
SSR2
STAT6
SUPT4H1
TCF4
TCF7
TEAD4
TMBIM6
TIMP2
GPR137B
TPT1
UBA52
UQCRC2
USP1
VDAC1
VDAC2
VIM
VLDLR
WNT10B
CNBP
ZNF43
ZNF74
ZNF85
ZNF91
ZNF141
ZNF205
AKAP1
TMEM187
HIST2H2BE
SLC25A11
LTBP4
TPST2
SORBS2
GPR65
NIPSNAP1
ELP1
COPS3
PIR
THOC5
RUVBL1
KLF7
USO1
UNC5C
RTCA
AOC3
EIF3A
EIF3D
EIF3F
EIF3G
EIF3H
EIF3I
EIF3J
PABPC4
RIPK2
NAPA
TNFRSF10B
NRP1
GMPS
SQSTM1
FUBP1
EIF2B5
EIF2S2
AP1S2
RAB29
ST13
RPL14
GPRC5A
PAX2
ATIC
ATP5F1A
CCNG1
CDH16
CDKN1B
CHN2
CS
CTSS
DNTT
DUSP3
F2RL2
FCGRT
GBP2
GPS1
GTF2F2
GYG1
HSPA9
IREB2
ORC1
RAB1A
SLC1A2
CYTH2
COPS2
SLC9A3R1
FADS2
PMPCB
RAB3D
ABCB7
ASAH1
KIF1A
COX6C
COX15
CSK
VCAN
DAG1
DDX5
DSP
DUSP1
EPRS
ACSL4
FAP
GALNT3
GPC3
ILF2
NAP1L1
NARS
NDUFA10
NDUFS2
NDUFS5
PCK2
SERPINB6
RABGGTA
RABGGTB
SNRPA
SPOCK1
SREBF2
TK2
TSPAN8
TSN
FANCG
DAP3
DDX39B
RAB11A
SPARCL1
CCNB2
COX7A2L
LPAR2
AP4M1
BUB3
DDX21
SLC33A1
AIMP1
GPR37L1
NREP
VAMP3
SNAP29
TAOK2
LONP1
KIF3B
TM9SF2
CIAO1
GRAP2
LPXN
SH3BP5
PIGB
CLTC
LITAF
EI24
ATP5MPL
PRDX6
HNRNPF
ICA1
OXA1L
PDE1A
PWP2
QARS
SCD
FXR1
MSC
BRD2
RBM8A
HS3ST1
SLC12A6
APLNR
ATP5MC2
CAPN1
CCNC
GLUD1
GNL1
LPAR4
GRK5
GPT
GTF2H1
HADH
HDLBP
HINT1
HSPA1A
NCL
NFIL3
PPP1R3C
PRKCE
PTPN14
SELENOP
SHMT2
TIE1
CCDC6
NCOA4
CHAF1B
PAPSS1
FCMR
NAALAD2
ABI1
KCNE3
TOM1L1
UBA2
SCARB2
INSIG1
KIFC3
LIMK2
LMAN1
MRE11
NACA
CLDN11
RBBP4
RPS14
ACSM3
SDCBP
SGK1
NELFA
NR1H3
GPC6
PPIF
ACTR1A
TRIM28
AASS
CNIH1
MPHOSPH10
USPL1
AP3S2
SLC23A1
SF3B4
DNAJA2
CCIN
MANBA
MAP1B
MDH1
MFAP1
MICB
CCT3
TUBA1A
RPL10
CD164
TSC22D1
CRISP3
SMYD5
KLHL41
AKR1A1
TFG
BPNT1
RACK1
HLA-DMA
MAN2A2
IDS
TMEM50B
LPO
NELL2
NUCB1
PAX9
CDK16
SERPINE2
PNLIPRP1
POLE
PRPH
RAD21
SSR4
TFPI
UQCRB
VARS
MAP3K12
SRPX
NPEPPS
FBLN5
LYPLA1
HMGN4
EIF3M
SEC23A
CRTAP
VAT1
IPO7
ATG7
DCTN2
ANP32B
PROCR
ARPC1A
CCT4
NPC2
PAICS
ST6GALNAC2
POLR3C
IVNS1ABP
TRIM16
TXNIP
EVI2B
GNAI3
POLH
SLC2A1
ZNF138
USP3
CACNG3
GNB5
CCT8
PTGES3
ZBTB6
ZNF266
MTHFD2
SEPTIN9
CCR9
HSPH1
STARD10
UTP14A
PGRMC1
BLCAP
SUB1
ABLIM1
MCM5
RBM3
SLC20A2
GJB6
KDELR1
STARD3
HNRNPA0
CBX1
MLLT11
IFI44L
TMED10
CCNI
METAP2
KDELR2
DSTN
EIF2D
HNMT
RAC1
SRP72
ZNF33B
ZNF16
ZNF33A
BTN3A3
BTN2A2
TACC2
NUDT21
RAPGEF4
STMN2
KATNA1
BTN3A2
CLASRP
LDB3
FSTL1
CLTA
NDUFV1
RPL10A
SSR3
VCP
ZNF195
TESK2
CIT
FAM107A
STRAP
MRPL3
RPL35
ZHX1
CHP1
ECD
VSIG4
STAT1
HSP90AB1
CASC3
NCBP2
NONO
LGALS9
CCT5
PUDP
GLUD2
GTF3C3
GTF3C5
MACF1
APPL1
COPG2
DDAH1
AATF
INTS6
EPB41L1
FBXL4
GNG3
HARS2
ILF3
CAVIN1
XRN2
HACL1
TMEM184B
ZNF346
MAPRE3
RPL13A
SF3B3
SPON2
STAG3
STAT5B
SLC13A4
PRPF6
EIF3K
ATXN10
SCG3
POLM
EPN1
SEC61A1
OLA1
SNX12
CYTH4
IARS
TNPO2
NCKAP1
MKRN1
DDR1
VCL
DHX38
GIT1
HIGD1A
OGN
NOB1
NUDT5
WDR91
NFYC
PPP2R1A
VAMP2
RXYLT1
B3GNT3
CAPN6
BRD4
SEC11A
RUSC1
AIPL1
TNFAIP8
CYFIP2
SND1
NSG1
GHITM
SLC39A1
SERP1
ARFIP1
TNFRSF21
SRPX2
HTATSF1
TRAPPC2
GALNT5
TMEM97
EHD2
ARHGEF10
TTLL4
SLC25A44
BZW1
CEP57
TCAF1
MLEC
ATG13
TBC1D5
SNX17
PHYHIP
TOMM20
DELE1
JAKMIP2
EPM2AIP1
CEP170
FCHSD2
UBAP2L
SUPT7L
NCAPD2
RNF10
PAN2
CD302
NSA2
FNDC3A
DIS3
CARD8
RUFY3
EPN2
PDXDC1
NMNAT2
ARHGAP26
KIF1B
MRPS27
LRCH1
PASK
PHF3
MLC1
RRS1
ADGRL3
WSCD1
TRIM2
FNBP4
PPWD1
SAMM50
YIPF3
TECPR1
DCAF12
NEPRO
RPL36
LETMD1
CHRDL2
CNOT10
THUMPD3
NIPSNAP3A
CLIP3
RNF167
POLR2M
TKFC
RPAP1
IPCEF1
TOR1AIP1
TCTN3
SERBP1
ZBTB20
NAT9
RSL1D1
SH3YL1
MMADHC
NOP53
DCAF8
ADAR
UBXN1
AZIN1
CDC40
STMN3
PIAS4
NUDT13
LAP3
CALHM2
NMD3
ATP6V1H
DPH5
POLR1D
NSG2
ADIPOR1
SH3GLB1
APH1A
RBMX2
RMDN1
UTP11
RTRAF
TMED5
COPZ1
MRPS16
CHMP3
RBM7
EIF3L
ZNF706
AIG1
IRAK4
SARAF
CPQ
HSD17B12
PPME1
HEMK1
LSM8
CPSF3
MAN1B1
DCTN4
HSD17B11
NDRG2
YTHDF2
TUBE1
LEF1
TAOK3
UIMC1
TRAP1
CRBN
RSL24D1
LCMT1
GULP1
RAB14
EVL
LIMA1
UFC1
COPB1
TMEM9
ORMDL1
SHISA5
TMEM69
KBTBD4
PIPOX
BET1L
ZNF581
REEP2
ARMCX1
FAM49B
SPG21
STAU1
WDR1
FAM20A
KLHDC4
CACFD1
VEZT
ZCCHC8
KLHL24
FTSJ3
DYM
ZNF280D
ANKRD10
SWT1
LRRC49
FBXL12
WDR55
ZNF3
TMEM214
TTC27
THUMPD1
ANKHD1
AMBRA1
SYBU
CHCHD3
HAUS4
EXD3
SLC41A3
PIGV
PARP16
TXNL4B
SSH3
ZNF692
THG1L
SLC25A38
WDR13
CZIB
GID8
ZNF446
PID1
PHIP
LIMS2
SCYL2
RNF31
TMEM45A
MED9
PACS1
WDR6
DMAC2
SLFN12
XKR8
GPN2
POLR3B
NDC1
ANKZF1
NLE1
CDCA8
POLR3E
ARMC1
TMEM33
PNPO
GOLPH3L
RCBTB1
P3H2
HHAT
NKAPD1
DNAJC11
HMG20A
KLHDC8A
CHFR
NUP133
CNDP2
OGDHL
TMEM30A
ELP2
WDR12
TTC17
PRR11
TBC1D23
FBXW7
PI4K2B
LRRN3
MIS18BP1
LMBRD1
LAPTM4B
HR
ST6GALNAC1
SPATA7
DOK5
GLT8D1
CAND1
BRK1
ZC3H15
KIZ
DBNDD2
ASAP1
ERMAP
GPALPP1
MYNN
ZNF395
VPS33B
ZC4H2
ANLN
MATR3
BAIAP2L1
SLC25A40
PCDHAC2
PCDHB15
SLC38A2
POLR1B
CHPF2
TMX3
RHOF
APBB1IP
ROBO4
TOMM7
HLA-DRA
PRMT8
CLDND1
ADD3
BARHL1
DPYSL5
THAP10
IFT46
CA10
DUSP22
OLFML3
MFF
PRTFDC1
RGMA
TOMM22
ARRB1
CIAPIN1
ZMIZ1
LZTFL1
PLSCR4
ENTPD7
FSCN3
XPNPEP1
REXO4
LYRM4
DDX24
TMEM159
SELENON
NDRG4
PBXIP1
TWSG1
ZNF286A
S100A14
ANKHD1-EIF4EBP3
KIAA1143
NLGN4X
MAVS
SERINC1
KIAA1324
SYT4
PDP2
GPHN
SCAPER
DTX2
GRAMD1A
ZBTB26
MAGEE1
GPR107
CKMT1B
PDLIM1
UBC
RPL36A
TSC2
LTBP3
TMSB10
RPL41
PLSCR1
EEF1B2
PPA1
RNASEL
XRCC5
GATAD1
TP53INP2
ENOPH1
RPRD1B
SINHCAF
MID1IP1
TMEM35A
FCGR2A
TRIB2
TICAM2
FAM3A
EXOC4
ELOVL5
APOBEC3G
GABBR1
CFL2
DHX35
RIC8A
FKBP10
SMAP1
C14orf93
BCAN
HLX
ABR
RELA
ZNF277
GBGT1
FXYD6
NXF3
VIPAS39
XPNPEP3
DIDO1
PERP
PBLD
TINAGL1
EIF4H
NCAPG
MMS19
DNAJC1
STRA6
AZI2
ZNF106
POLR1E
MRPS25
RPS18
TNS1
TRMT2A
COPS7B
MFSD1
PLPPR2
FAM160B2
CCDC14
C11orf1
FNDC3B
MICAL1
ELOVL1
KLC2
SPATA20
SLC13A3
DCLRE1B
ARMCX5
C12orf43
ACTR8
ACD
VPS33A
RSRC2
INTS3
DCTN1
SPATS2
PYCR3
FGFR1
FUNDC2
GDAP1L1
TRIR
MIS12
DDX50
C7orf25
KXD1
DSCC1
ZNF426
TAF1D
PHF1
RETREG2
MBOAT7
MFSD11
THTPA
NOTCH2
CORO7
ACSS3
ARMT1
TMEM204
DHX40
IPO4
NAT10
LIN28A
CLIP4
SLC25A22
ZFAND1
GIMAP6
TXNDC15
ALG9
GSTCD
CLMP
NHEJ1
GGNBP2
ZNF672
NAA60
TCEAL4
PAQR6
DENND2D
MINDY3
DGLUCY
NRSN2
TRIM46
TOE1
DBF4B
MYCT1
MYO19
RUBCNL
MUS81
HKDC1
ZNF430
TNKS2
MSH5
PRR3
SIRT2
LNPK
PRRT1
TCP1
YIPF5
GFOD2
APOL2
VMP1
REXO5
ST6GALNAC5
HNRNPA1
ZNF93
NECAB3
SF3B5
INO80B
PMFBP1
APH1B
PUS3
HNRNPD
GABARAPL1
GUCD1
MARVELD1
LONP2
RBM4B
PCDHA3
RAB34
CDCA7
AGAP3
KCTD10
CCNB1
EIF2A
PCDHGB7
ACAD11
C19orf44
ZCCHC7
ZMYND12
FYTTD1
SGIP1
GARNL3
DCUN1D5
ALKBH7
NOA1
BTBD10
ZNF397
MRPL45
AKT1S1
TMEM101
EEF1D
ARFGAP2
JPH4
EFS
GHDC
ACRBP
JAGN1
SCOC
LNX1
CINP
SPSB2
BSCL2
TUBA1C
GPAT3
AGPAT1
ABHD14B
PTPN5
CBR4
ZC3H10
PARP10
RPUSD4
MIGA2
SLC35B4
PPP1R15B
FAM104A
MAEL
ABHD13
PRPF38A
SYTL1
UBASH3B
AJUBA
TOX2
TMEM241
RPS24
ATCAY
EAF1
TRIM5
WNT3A
MAP3K9
BMERB1
ZNF502
RPL8
MYO1C
LRRCC1
ARMC6
PGAP3
HIST3H2A
SELENOI
HLA-DPA1
RPL34
CCDC32
TSGA13
WDFY2
TOP1MT
IFT122
MRPL53
TAGAP
PSAT1
ADGRE5
PTPN2
NOL4L
APEX1
NEURL2
SIRPA
DBN1
WAC
KLHL6
GIMAP1
RAB24
AP2A1
CPNE4
SNAP25
CREB3L4
LRPPRC
ZNF418
TTC14
BMPER
ZNF384
CD99L2
GNPDA2
MARS2
C12orf57
ZNF689
TYW3
SP1
HINT3
MPLKIP
PPT2
GALM
CMBL
C7orf31
MAPK1
SCAMP5
BACE2
SMARCD1
ABRAXAS1
ADAD1
MCFD2
SPOCD1
JPT2
LYPD1
CYB5D1
SYNPR
SLFN5
MRGPRF
UBLCP1
RILPL2
ZUP1
MAP2K5
SLC2A12
TRIM11
PRRT2
ZNF626
SLC25A43
MAP3K7
SEPTIN3
SEPTIN6
MTPN
ANXA11
RBFOX1
PFDN5
HMGA1
ZSCAN31
TP53I3
CERS5
TRAF3IP2
MIEF2
MRPL10
PSMA1
SNX5
SNX7
SYT11
ZNF276
ZNF561
MUC7
TARS
ATP1A3
ARL14EP
GRPEL2
MYZAP
XXYLT1
BMT2
TTC39B
MOSPD2
MFSD6L
CNST
BBS12
ZNF92
GLIS3
DNAJC18
POLR1D
RNF182
TMEM18
PTK7
SNX21
KBTBD6
SPECC1
ST6GALNAC3
SPATA13
MTMR3
NUDT10
TNPO1
HSPA8
STRADA
TMEM161B
USH1C
IL12RB1
PHF13
MEIS2
GFM2
LMNA
CAMK2D
CAMK2G
POFUT1
CAPN3
PTK2B
NFAT5
ST6GAL1
UBE2Q2
MMGT1
MISP
WARS
TENT2
TCAIM
MALT1
UGT3A2
SCN4B
JAZF1
NUTM1
RHOC
SMOX
CTPS2
MOCS2
ADA2
SLC13A5
ARMCX3
ARMCX2
UBAC2
CASC4
PPM1G
STARD13
TUBB
CYP4X1
DCX
EXOC3L1
RSPO2
PPP2R5C
SLC9B2
HIF1A
IL21R
DCAF4
OXR1
CUX1
ATL1
TMED7
UBE2D3
ZNF595
TMED4
LYPD5
ZNF677
ACSM2B
SRPK2
SYPL1
TXNRD1
ELMO2
MCM7
CCNB1IP1
STEAP3
PRKACB
NNT
SHC1
RNF13
ALDOA
LYPD6
BTN3A1
LIAS
CD247
MZF1
GSN
E2F6
P2RY10
ERGIC3
ANKRD46
RINL
EMB
MMS22L
C19orf54
ZNF621
MIGA1
RBM43
SPATC1
CA13
PLEKHG5
ADGRD1
ACLY
SERINC3
TGM2
NSUN4
JADE1
FYB1
PRCP
PLP1
CCDC80
WARS2
MTMR2
RTN3
ADGRG1
ISLR
GPM6A
SF1
CAPRIN1
KEAP1
FBXO38
MUSTN1
QKI
EEF1AKMT3
PRAME
AP3M1
TCF12
MBNL1
PLPPR1
MBNL2
EFCAB12
SPRYD4
C12orf76
TEX19
FN1
PRKCB
PKN1
HJV
