## Supplementary material for "Integrated transcriptome and proteome analysis in human brain organoids reveals posttranscriptional regulation of ribosomal genes": Source data and supplemental files: Summary for Source Data and Supplementary Tables.xlsx

### Sheet: Summary
Supplementary Files	Description
Figure 1-source data 1	Results of RNA-seq of cells FACSed from the dual reporter line
Figure 1-source data 2	Results of Mass-spec of cells FACSed from the dual reporter line
Figure 1-source data 3	Results of Z-normlisation and clustering of genes based on their expression
Figure 3-source data 1	Modulewise analysis of RBP-motif enrichment in 5' and 3'UTRs
Figure 3-source data 2	Modulewise analysis of cis regulatory feature enrichment in 5' and 3'UTRs
Figure 3-source data 3	Lists of 5'TOP genes
Figure 4-source data 1	Modulewise analysis of relative RNA-stability
Figure 5-source data 1	Results of Differential gene enrichmemnt analysis of ribosome fractions isolated for control and TSC2-/- organoids
Supplementary File 1	List of Oligos used for cloning, gene editing and genotyping
Supplementary File 2	Composition of media used in the study
