## Supplementary material for "Integrated transcriptome and proteome analysis in human brain organoids reveals posttranscriptional regulation of ribosomal genes": Source data and supplemental files: Supplementary File 1.xlsx

### Sheet: Primer sequences
Purpose	Primer name	Sequence		Primer
Cloning Sox2 guide sequence
	Sox2_sgRNA-top	CACCgGAGCGGCCCGGTGCCCGGCA		JS89
	Sox2_sgRNA-bottom	AAACTGCCGGGCACCGGGCCGCTCc		JS90
Sox2-P2A-EGFP homology construct
Left homology arm	Sox2_HAL_F	gacggtatcgataagcttgatatcgtcgacCATGATGGAGACGGAGCTG		JS91
Left homology arm	Sox2_HAL_R	tccgcttccgtcgacCATGTGTGAGAGGGGCAG		JS92
P2A EGFP	P2A-EGFP_F	cccctctcacacatgGTCGACGGAAGCGGAGCTAC		JS93
P2A-EGFP	P2A-EGFP_R	ttcgctgtccggcccTTACTTGTACAGCTCGTCCATGC		JS94
Right homology arm	Sox2_HAR_F	gagctgtacaagtaaGGGCCGGACAGCGAACTG		JS95
Right homology arm	Sox2_HAR_R	tggagctccaccgcggtggcgggtttaaacGCAGACTGATTCAAATAATACAGAGCCG		JS96
Plasmid backbone	F2DTA_F	GTTTAAACCCGCCACCGC		JS56
Plasmid backbone	F2DTA_R	GTCGACGATATCAAGCTTATC		JS57
Mutagenesis primer	Sox2_PAMmut_F	CCCGGTGCCCGGCACAGCCATTAACGGCAC		JS104
Mutagenesis primer	Sox2_PAMmut_R	GTGCCGTTAATGGCTGTGCCGGGCACCGGG		JS105
AAVS1 hSyn1::dtomato homology construct
hSyn1 promoter	hSyn1_Gibson forward	GAAAGAGAGATTTAGAATGACAGTCTAGAGCGGATGCATatcgatctgcagagggccctgcgtatg		OJAB602
hSyn1 promoter	hSyn1_Gibson Reverse	gtcgtgcctgagagcgcagccttaagctgcagaagttggtcgtgaggcactgggcaggtaagtatc		OJAB603
tag-BFP reporter constructs
5'Terminal sequence	min_CMVpromoter_F	ggtaggcgtgtacggtgg		JS304
5'Terminal sequence	5'TOPreportergibson_R	TCCTTAATCAGCTCGCTcatggtggctagcctatagtg		JS305
tagBFP	gibsontagBFP_F	TAGGCTAGCCACCATGagcgagctgattaaggag		JS306
tagBFP	gibsontagBFP_R	CACTGGACTAGTGGATCCGAGCTCGGTACCTCAattaagcttgtgccccag		JS307
Cloning TSC2 guide sequence
	TSC2_sgRNA-top	CACCGCTTTAGGGCGAGCGTTTGG		JS376
	TSC2_sgRNA-bottom	AAACCCAAACGCTCGCCCTAAAGC		JS377
JS378	TSC2_exon5_FP	AGTGGAAGCACTCTGGAAGG		JS378
JS379	TSC2_exon5_RP	GACGCCGAATCTACATCTCC		JS379
JS380	TSC2_exon5_seq	CTGCCCTGTACAATGCTGATG		JS380
Genotyping primers
Sox2-P2A-EGFP insertion	sox2_F	CAGCTCGCAGACCTACATG	Figure S1A	JS127
Sox2-P2A-EGFP insertion	sox2_R	GCACATGATGCTGGACTAG	Figure S1A	JS128
AAVS1-hSyn1-dtomato insertion	AAVS1_F	tgagtccggaccactttgag	Figure S1B.left;right	JAB405
AAVS1-hSyn1-dtomato insertion	hSyn1 promoter_R	ccgcctcatcctggtcc	Figure S1B.left	OW23
AAVS1-hSyn1-dtomato insertion	WPRE_F	gacgtccttctgctacgtc	Figure S1B.middle	JS125
AAVS1-hSyn1-dtomato insertion	AAVS1_R	cttcttggccacgtaacctg	Figure S1B middle, right	JAB406
G3BP1-APEX-mScarlet insertion	G3BP1_genomic_F	CACTCATTAGTGTTGTGACCC	Figure S11D	KNO-oPT-102
G3BP1-APEX-mScarlet insertion	APEX-N-R	CTCACAGTTGGGTAAGACTTTC	Figure S11D	KNO-oPT-103

### Sheet: guide sequences
Locus	Guide sequence
Sox2 guide B	GAGCGGCCCGGTGCCCGGCACGG
G3BP1 guide	TCCATGAAGATTCACTGCCG
TSC2 guide	CTTTAGGGCGAGCGTTTGGGGG

### Sheet: FISH probe sequences
RPL5	Quasar® 570		RPL11	Quasar® 570
Probe sequence name	Probe Sequence (5' to 3')		Probe sequence name	Probe Sequence (5' to 3')
RPL5_1	cgctagggggtgggaaaagg		RPL11_1	ccatgatggagagcaggaag
RPL5_2	catcctgcggaacagagacc		RPL11_2	ttctccttttcaccttgatc
RPL5_3	gccttattcttaacaacttt		RPL11_3	agtttgcggatgcgaagttc
RPL5_4	cacttggtatctcttaaagt		RPL11_4	cccaacacagatgttgagac
RPL5_5	cctctcgtcgtcttctaaat		RPL11_5	tggaaaacacaggggtctgc
RPL5_6	tccgagcataataatcagtt		RPL11_6	gatctgacagtgtatctagc
RPL5_7	ttatcttgtatcaccaagcg		RPL11_7	atcttttcatttctccggat
RPL5_8	ctgtatttgggtgtgttgta		RPL11_8	tcgaactgtgcagtggacag
RPL5_9	ctctgtttgtcacacgaact		RPL11_9	ttctccaagatttcttctgc
RPL5_10	acgggcataagcaatctgac		RPL11_10	tttcttaactcatactcccg
RPL5_11	gctgcgcagactatcatatc		RPL11_11	tccagtatctgagaagttgt
RPL5_12	acaccatattttggcagttc		RPL11_12	cctggatcccaaaaccaaag
RPL5_13	agcataatttgtcaggccaa		RPL11_13	tttgatacccagatcgatgt
RPL5_14	cagcaggccagtacaatatg		RPL11_14	tagataccaatgcttgggtc
RPL5_15	ccaaacctattgagaagcct		RPL11_15	agcaccacatagaagtccag
RPL5_16	cttggccttcatagatcttg		RPL11_16	tcttgtctgcgatgctgaaa
RPL5_17	ttgtattcatcaccagtcac		RPL11_17	tctttgctgattctgtgttt
RPL5_18	tggctgaccatcaatgcttt		RPL11_18	atgatcccatcatacttctg
RPL5_19	tccaaatagcaggtgaaggc		RPL11_19	acgggaatttatttgccagg
RPL5_20	cagtggtagttctggcaagg		RPL11_20	ctttttattgctcttttgga
RPL5_21	cttcagggcaccaaaaactt
RPL5_22	tgtgagggatagacaagcct
RPL5_23	taaccagggaatcgtttggt
RPL5_24	ctgcattaaattccttgctt
RPL5_25	atgatgtgcttccgatgtac
RPL5_26	gtaatctgcaacattctggc
RPL5_27	tcttcttccattaagtagcg
RPL5_28	actgtttcttgtaagcatct
RPL5_29	ggagttacgctgttctttat
RPL5_30	gagctttcttatacatctcc
RPL5_31	tggattctctcgtatagcag
RPL5_32	tcttgggcttcttttcatag
RPL5_33	ccacctcttctttttaactt
RPL5_34	tgagcaagggacattttggg
RPL5_35	ttcttttgagctacccgatc
RPL5_36	ctgagctctgaggaagcttg
RPL5_37	aaattgctgggtttagctct
RPL5_38	agttgctgttcataagttta
