## Supplementary material for "Integrated transcriptome and proteome analysis in human brain organoids reveals posttranscriptional regulation of ribosomal genes": Source data and supplemental files: Supplementary File 2.xlsx

### Sheet: Plasmids
Plasmids	SOURCE	IDENTIFIER
pSpCas9(BB)-2A-GFP (PX458)	Addgene	48138
AAVS1-Neo-TRE-CMV-Cre-rtTA	Addgene	165457
pSF4 TetCMV 5'TOP intron 20xGCN4 Renilla FKBP Stop 24xMS2v5 SV40 CTE polyA	Addgene	119946
HR_G3BP1-V5-APEX2-GFP	Addgene	105284
pmScarlet-i_C1	Addgene	85044

### Sheet: Antibodies
Primary antibodies	SOURCE	IDENTIFIER
Chicken anti-GFP	Aves Labs	(Aves Labs Cat# GFP-1020, RRID:AB_10000240)
Goat anti-SOX1	R&D Systems	(R and D Systems Cat# AF3369, RRID:AB_2239879)
Goat anti-Sox2	R&D Systems	(R and D Systems Cat# AF2018, RRID:AB_355110)
Mouse anti-G3BP1	Abcam	(Abcam Cat# ab56574, RRID:AB_941699)
Mouse anti-NeuN	Millipore	(Millipore Cat# MAB377, RRID:AB_2298772)
Rabbit anti-dsred	Takara Bio	(Takara Bio Cat# 632496, RRID:AB_10013483)
Rabbit anti-p4EBP1 (Thr37/46)	Cell Signaling Technology	(Cell Signaling Technology Cat# 2855, RRID:AB_560835)
Rabbit anti-pS6 (Ser235/236)	Cell Signaling Technology	(Cell Signaling Technology Cat# 4858, RRID:AB_916156)
Rabbit anti-RPL11	Abcam	(Abcam Cat# ab79352, RRID:AB_2042832)
Rabbit anti-RPL5	Abcam ab137617
Rabbit anti-S100B	Abcam	(Abcam Cat# ab52642, RRID:AB_882426)
Secondary antibodies
Alexa Fluor 488 Donkey anti-chicken	Jackson ImmunoResearch	(Jackson ImmunoResearch Labs Cat# 703-545-155, RRID:AB_2340375)
Alexa Fluor 488 Donkey anti-goat	Thermo Fisher Scientific	(Thermo Fisher Scientific Cat# A-11055, RRID:AB_2534102)
Alexa Fluor 568 Donkey anti-rabbit	Thermo Fisher Scientific	(Thermo Fisher Scientific Cat# A10042, RRID:AB_2534017)
Alexa Fluor 647 Donkey anti-goat	Thermo Fisher Scientific	(Thermo Fisher Scientific Cat# A-21447, RRID:AB_2535864)
Alexa Fluor 647 Donkey anti-mouse	Thermo Fisher Scientific	(Thermo Fisher Scientific Cat# A-31571, RRID:AB_162542)
Alexa Fluor 647 Donkey anti-rabbit	Thermo Fisher Scientific	(Thermo Fisher Scientific Cat# A-31573, RRID:AB_2536183)
Conjugated antibodies
Alexa Fluor® 488 Mouse anti-β-Tubulin, Class III	BD Biosciences	(BD Biosciences Cat# 560338, RRID:AB_1645345)
Alexa Fluor®488 Mouse IgG2a, κ Isotype control	BD Biosciences	(BD Biosciences Cat# 558055, RRID:AB_1645612)
PE Mouse IgG1, κ Isotype Control	BD Biosciences	(BD Biosciences Cat# 554680, RRID:AB_395506)
Sox2 Mouse, PE, Clone: O30-678, BD	BD Biosciences	(BD Biosciences Cat# 562195, RRID:AB_10895118)

### Sheet: Kits and Instruments
KIT	Source	Catalog Number
Cellartis DEF-CS 500 Culture System	Takara Bio	Y30012
Phusion Hot Start Flex DNA Polymerase	New England Biolabs	M0535S
Human Stem Cell Nucleofector Kit 1	Lonza	VPH-5012
QuickExtract™ DNA Extraction Solution	Cambio	QE09050
NEBNext® Ultra™ II Directional RNA Library Prep Kit for Illumina®	New England Biolabs	E7760
NEBNext® Poly(A) mRNA Magnetic Isolation Module	New England Biolabs	E7490
Amaxa nucleofector 2b device	Lonza	AAB-1001
gentleMACS™ Dissociator	Miltenyi Biotec	130-093-235
FACS ARIAIII	BD Biosciences
BD LSRFortessa™ Cell Analyzer	BD Biosciences
Epredia Cryostar NX70 cryostat	Thermo Fisher Scientific	957000H
Fragment analyser	Agilent
GradientMaster Bas eunit	Biocomp	B108

### Sheet: Softwares
Software	Source
Fiji	https://imagej.net/software/fiji/		Schindelin et al., 2012
trim-galore v0.5.0	https://www.bioinformatics.babraham.ac.uk/projects/trim_galore/
bowtie2 v2.3.4.1	https://bowtie-bio.sourceforge.net/bowtie2/index.shtml
star v2.6.0c
featureCounts
DESeq2 v1.18.1
Seurat package
Proteome Discoverer (version 2.4.0.305)	Thermo Fisher Scientific
MSAmanda v2.0.0.13248			Dorfer et al., 2014
maSigPro version 1.68.00			Nueda et al., 2014
clusterProfiler			Yu et al., 2012
biomart
ViennaRNA package			Lorenz et al., 2011
Transite	https://transite.mit.edu/		Krismer et al., 2020
REMBRANDTS	https://github.com/csglab/REMBRANDTS
zUMI v2.9.7			Parekh1 et al., 2018

### Sheet: Chemicals
CHEMICAL	SOURCE	IDENTIFIER
DAPI	Merck	D9542
Doxycycline hyclate	Merck	D9891
Sodium (meta)arsenite	Merck	S7400
Corning® Matrigel® hESC-Qualified Matrix	Corning	354277
Puromycin dihydrochloride	Thermo Fisher Scientific	A1113803
Geneticin/G418 Sulfate	Thermo Fisher Scientific	10131035
InSolution™ GSK-3 Inhibitor XVI, CHIR99021	Merck	361571
Everolimus	Abcam	ab142151
DMEM/F12 HEPES	Thermo Fisher Scientific	11330-032
BSA	Europa Bioproducts	EQBAH-0500
7.5% Sodium bicarbonate	Thermo Fisher Scientific	25080094
Insulin-Transferrin-Selenium (100x)	Thermo Fisher Scientific	41400-045
TGF-beta1	R&D Systems	RD-240-B-010
Accutase	Merck	A6964
Anti-adherence rinsing solution	Stemcell technologies	7010
10x Trypsin-EDTA	Thermo Fisher Scientific	15400054
TURBO™ DNase (2 U/µL)	Thermo Fisher Scientific	AM2238
DPBS, no calcium, no magnesium (dPBS -/-)	Thermo Fisher Scientific	14190250
Saponin	Merck	47036
Sucrose	Merck	84097
Tissue-Tek® O.C.T. Compound	Sakura	4583
Triton X-100	Merck	93420
Dextran Sulfate 50% Solution	Merck	S4030
tRNA from E.coli MRE 600	Merck	10109541001
Ribonucleoside Vanadyl Complex	New England Biolabs	S1402S
Formamid	Merck	F9037
DCX probes	Stellaris	VSMF-2504-5
Stellaris RNA FISH wash buffer A	Stellaris	SMF-WA1-60
Stellaris RNA FISH wash buffer B	Stellaris	SMF-WB1-20
Dako Fluorescence mounting medium	Agilent	S302380-2
RNasin® Plus Ribonuclease Inhibitor	Promega	NA2615
Acid-Phenol:Chloroform, pH 4.5 (with IAA, 125:24:1)	Thermo Fisher Scientific	AM9720
Glycoblue	Thermo Fisher Scientific	AM9515

### Sheet: Media composition
Cell culture medium	Components	Manufacturer details	Catalog number	Recipe for 500ml medium
Neural induction	DMEM/F12(1:1) 1x, with Hepes	ThermoFisher Scientific	11330-057	500 ml
	N2 supplement	ThermoFisher Scientific	17502048	5 ml
	Glutamax supplement-I (100X)	ThermoFisher Scientific	35050-038	5 ml
	MEM Non-essential amino acid solution (100x)	ThermoFisher Scientific	11140050	5 ml
	Antibiotic-Antimycotic (100x)	ThermoFisher Scientific	15240062	5ml
	Heparin solution (1mg/ml in dPBS-/-)	Merck	H3149	500µl
Differentiation medium - vitamin A	DMEM/F12(1:1) 1x, with Hepes	ThermoFisher Scientific	11330-057	250 ml
	Neurobasal	ThermoFisher Scientific	21103049	250 ml
	N2 supplement	ThermoFisher Scientific	17502048	2.5 ml
	B27 - Vitamin A supplement	ThermoFisher Scientific	12587010	10 ml
	Recombinant human Insulin in solution	Merck	I9278	125 µl
	2-Mercaptoethanol (1:100 diluted in DMEM/F12)	Merck	805740	175µl
	Glutamax supplement	ThermoFisher Scientific	35050-038	5 ml
	MEM Non-essential amino acid solution (100x)	ThermoFisher Scientific	11140050	2.5ml
	Antibiotic-Antimycotic (100x)	ThermoFisher Scientific	15240062	5ml
Differentiation medium + vitamin A	DMEM/F12(1:1) 1x, with Hepes	ThermoFisher Scientific	11330-057	225 ml
	Neurobasal	ThermoFisher Scientific	21103049	250 ml
	N2 supplement	ThermoFisher Scientific	17502048	2.5 ml
	B27 + Vitamin A supplement	ThermoFisher Scientific	17504044	10 ml
	Recombinant human Insulin in solution	Merck	I9278	125 µl
	2-Mercaptoethanol (1:100 diluted in DMEM/F12)	Merck	805740	175µl
	Glutamax supplement	ThermoFisher Scientific	35050-038	5 ml
	MEM Non-essential amino acid solution (100x)	ThermoFisher Scientific	11140050	2.5ml
	Antibiotic-Antimycotic (100x)	ThermoFisher Scientific	15240062	5ml
	2% Sodium bicarbonate in DMEM/F12	Merck	S5761	25ml
	40mM L-Ascorbic acid solution in DMEM/F12	Merck	A4544	5 ml
